# Unbiased identification of nanoparticle cell uptake mechanism via a genome-wide CRISPR/Cas9 knockout screen

**DOI:** 10.1101/2020.10.08.332510

**Authors:** Eric L. Van Nostrand, Sarah A. Barnhill, Alexander A. Shishkin, David A. Nelles, Eric Byeon, Thai Nguyen, Yiu Chueng Eric Wong, Nathan C. Gianneschi, Gene W. Yeo

## Abstract

A major bottleneck in nanocarrier and macromolecule development for therapeutic delivery is our limited understanding of the processes involved in their uptake into target cells. This includes their active interactions with membrane transporters that co-ordinate cellular uptake and processing. Current strategies to elucidate the mechanism of uptake, such as painstaking manipulation of individual effectors with pharmacological inhibitors or specific genetic knockdowns, are limited in scope and biased towards previously studied pathways or the intuition of the investigators. Furthermore, each of these approaches present significant off-target effects, clouding the outcomes. We set out to develop and examine an unbiased whole-genome screening approach using pooled CRISPR/Cas9 libraries for its ability to provide a robust and rapid approach to identify novel effectors of material uptake. Enabling this, we developed a methodology termed fast-library of inserts (FLI)-seq for library preparation and quantitative readout of pooled screens that shows improved technical reproducibility and is easier to perform than existing methods. In this proof-of-concept study we use FLI-seq to identify a solute carrier protein family member, SLC18B1, as a transporter for polymeric micellar nanoparticles, confirming the viability for this approach to yield novel insights into uptake mechanisms.
