## Supplemental Table 4 for "Unbiased identification of nanoparticle cell uptake mechanism via a genome-wide CRISPR/Cas9 knockout screen"

### Sheet: Sheet1
Name	Sequences
H1T7	GGATTCTAATACGACTCACTATAGGGAGACAGATCCATTCGATTAGTGAACGG
H1R	GTGTTTCGTCCTTTCCACAAGATATATAAAGCC
T2RT7	GGATTCTAATACGACTCACTATAGGGTGTTGCCCAGCACCTTGAA
T2F	GAGCTAGAAATAGCAAGTTAAAATAAGGCTAGTCCG
FLI1F	CCTACACGACGCTCTTCCGATCTTGTGGAAAGGACGAAACACCG
FLIR	GTTCAGACGTGTGCTCTTCCGATCTCCACTTTTTCAAGTTGATAACGGACTAGCC
D501	AATGATACGGCGACCACCGAGATCTACACTATAGCCTACACTCTTTCCCTACACGACGCTCTTCCGATCT
D701	CAAGCAGAAGACGGCATACGAGATCGAGTAATGTGACTGGAGTTCAGACGTGTGCTCTTCCGATC
